# Genetic signatures of evolution of the pluripotency gene regulating network across mammals

**DOI:** 10.1101/2020.04.16.043943

**Authors:** Yoshinori Endo, Ken-ichiro Kamei, Miho Inoue-Murayama

**Affiliations:** Wildlife Research Center, Kyoto University, 2-24 Tanaka-Sekiden-cho, Sakyo-ku, Kyoto, 606-8203, Japan; Institute for Integrated Cell-Material Sciences (WPI-iCeMS), Kyoto University, Yoshida-Ushinomiya-cho, Sakyo-ku, Kyoto, 606-8501, Japan; Wildlife Genome Collaborative Research Group, National Institute for Environmental Studies, 16-2 Onogawa, Tsukuba, Ibaraki, 305-8506, Japan

**Keywords:** Mammals, stem cells, pluripotency, gene network, evolution, natural selection

## Abstract

Mammalian pluripotent stem cells (PSCs) have distinct molecular and biological characteristics, but we lack a comprehensive understanding of regulatory network evolution in mammals. Here, we applied a comparative genetic analysis of 134 genes constituting the pluripotency gene regulatory network across 48 mammalian species covering all the major taxonomic groups. We found evolutionary conservation in JAK-STAT and PI3K-Akt signaling pathways, suggesting equivalent capabilities in self-renewal and proliferation of mammalian PSCs. On the other hand, we discovered rapid evolution of the downstream targets of the core regulatory circuit, providing insights into variations of characteristics. Our data indicate that the variations in the PSCs characteristics may be due to positive selections in the downstream targets of the core regulatory circuit. We further reveal that positively selected genes can be associated with species unique adaptation that is not dedicated to regulation of PSCs. These results provide important insight into the evolution of the pluripotency gene regulatory network underlying variations in characteristics of mammalian PSCs.
