## Supplementary Table S2 for "Genetic signatures of evolution of the pluripotency gene regulating network across mammals"

### Sheet: relax_out.csv
Table S2
Results of natural selection strength analysis across mammals using RELAX.
Gene	Selection	dN/dSa	proportion	P-value	BH FDRb		kc	Intensified/relaxed
ZFHX3	Negative selection	4.1561e-06	0.836397	0	0	***	3.25664	Intensified
PIK3CA	Negative selection	7.50395e-07	0.96412	3.07199e-13	1.8542e-11	***	3.19757	Intensified
RIF1	Negative selection	0.101288	0.645442	4.38205e-13	1.8542e-11	***	0.665137	Relaxed
STAT3	Negative selection	6.4808e-09	0.972473	8.0802e-13	2.5654e-11	***	4.62721	Intensified
OTX1	Negative selection	0	0.863761	2.87526e-12	6.096e-11	***	5.60054	Intensified
SMARCAD1	Negative selection	1.85452e-10	0.810592	2.69684e-12	6.096e-11	***	5.93874	Intensified
FZD8	Negative selection	2.33448e-16	0.930981	2.83282e-10	5.13443e-09	***	7.7007	Intensified
JARID2	Negative selection	0.000666863	0.819841	6.83316e-10	1.08426e-08	***	2.30311	Intensified
SMAD4	Negative selection	4.98227e-25	0.881329	1.76839e-09	2.2479e-08	***	7.55257	Intensified
TBX3	Negative selection	3.99978e-06	0.872554	1.60998e-09	2.2479e-08	***	3.06912	Intensified
FZD7	Negative selection	0	0.916698	5.94124e-08	6.858e-07	***	6.33004	Intensified
REST	Negative selection	0.0846403	0.776826	9.41321e-08	9.95892e-07	***	0.535346	Relaxed
ONECUT1	Negative selection	0	0.80857	1.09993e-07	1.07462e-06	***	2.27015	Intensified
LEFTY2	Negative selection	0	0.490859	1.78888e-07	1.42081e-06	***	0.493184	Relaxed
MYC	Negative selection	1.26769e-50	0.86332	1.76172e-07	1.42081e-06	***	28.0133	Intensified
WNT5A	Negative selection	2.79266e-10	0.847099	1.70073e-07	1.42081e-06	***	3.22902	Intensified
INHBA	Negative selection	1.07496e-13	0.81209	2.05892e-07	1.53894e-06	***	5.50433	Intensified
PIK3CD	Negative selection	2.95605e-07	0.858172	2.42837e-07	1.7145e-06	***	4.18132	Intensified
SMAD3	Negative selection	1.79055e-08	0.953349	8.35387e-07	5.58132e-06	***	2.83815	Intensified
APC	Negative selection	0.0122018	0.868662	3.35359e-06	2.12725e-05	***	1.02387	Intensified
WNT9A	Negative selection	0.00246778	0.884978	1.51436e-05	9.1319e-05	***	1.50554	Intensified
JAK3	Negative selection	6.6841e-05	0.79459	2.2005e-05	0.000127	***	2.76689	Intensified
DUSP9	Negative selection	0.0063049	0.553941	2.61087e-05	0.000144117	***	0.635551	Relaxed
PCGF5	Negative selection	4.77775e-08	0.906915	3.5209e-05	0.000186267	***	5.01871	Intensified
DLX5	Negative selection	0	0.793909	5.0424e-05	0.000256032	***	2.71916	Intensified
PIK3CB	Negative selection	0.000439623	0.89007	5.81948e-05	0.000284285	***	1.98597	Intensified
ACVR1	Negative selection	9.25467e-09	0.868776	6.36884e-05	0.000299626	***	2.78533	Intensified
FZD5	Negative selection	1.85161e-06	0.923782	6.61916e-05	0.000300264	***	3.31707	Intensified
FGFR1	Negative selection	5.93924e-08	0.948297	0.000140014	0.000613165	***	3.89623	Intensified
FZD2	Negative selection	4.13245e-61	0.934711	0.000159044	0.000672158	***	10.4232	Intensified
MAPK14	Negative selection	1.08762e-11	0.959438	0.00016407	0.000672158	***	5.48349	Intensified
KLF4	Negative selection	3.03745e-12	0.795379	0.000184373	0.00073173	***	5.17233	Intensified
AKT1	Negative selection	1.52686e-18	0.147597	0.000498931	0.00192013	***	1.34042	Intensified
WNT8A	Negative selection	0.00114902	0.132048	0.000635871	0.00237517	***	0.632032	Relaxed
ISL1	Negative selection	0	0.876852	0.00083171	0.00301792	***	1.87188	Intensified
SETDB1	Negative selection	4.11207e-09	0.855924	0.000906405	0.0031976	***	3.24019	Intensified
GSK3B	Negative selection	0.00150051	0.855163	0.0010178	0.00349355	***	1.36887	Intensified
AKT2	Negative selection	5.44391e-11	0.950679	0.00111877	0.00373906	***	4.85291	Intensified
ACVR1B	Negative selection	0.000992546	0.881022	0.00130535	0.00425077	***	1.47719	Intensified
CTNNB1	Negative selection	0	0.602763	0.00230618	0.00732212	***	1.9818	Intensified
DVL3	Negative selection	8.52017e-05	0.932965	0.00271987	0.00842495	***	1.83499	Intensified
SOX2	Negative selection	0	0.87857	0.00353819	0.0106988	**	1.86207	Intensified
ACVR2B	Negative selection	0.00162308	0.876653	0.00742955	0.0219431	**	1.32727	Intensified
COMMD3-BMI1	Negative selection	0.00161074	0.890846	0.00860622	0.0248407	**	1.52198	Intensified
HNF1A	Negative selection	0.00413263	0.777603	0.0154156	0.0435061	**	1.43784	Intensified
AKT3	Negative selection	0.00118557	0.959861	0.0160637	0.0443498	**	1.35911	Intensified
HOXB1	Negative selection	3.43085e-07	0.734468	0.0176767	0.0467697	**	3.13242	Intensified
WNT4	Negative selection	8.58214e-06	0.816218	0.0176637	0.0467697	**	0.647424	Relaxed
WNT5B	Negative selection	0	0.88074	0.018935	0.0490764	**	2.48031	Intensified
MAPK3	Negative selection	6.34722e-132	0.890107	0.020911	0.0527028	*	50	Intensified
WNT2	Negative selection	0.00788017	0.933078	0.0211641	0.0527028	*	1.41177	Intensified
BMPR2	Negative selection	9.23273e-07	0.916174	0.0217827	0.0532001	*	3.64279	Intensified
LIFR	Negative selection	8.45828e-06	0.639733	0.0244577	0.0582764	*	2.66954	Intensified
WNT10A	Negative selection	0.000209358	0.867152	0.0248776	0.0582764	*	1.72116	Intensified
WNT9B	Negative selection	3.45926e-09	0.812096	0.0252378	0.0582764	*	5.45621	Intensified
INHBE	Negative selection	0.0751723	0.741643	0.0282047	0.0639643	*	0.522847	Relaxed
JAK1	Negative selection	0	0.425821	0.0301319	0.0659785	*	1.29479	Intensified
JAK2	Negative selection	0.00900231	0.851373	0.0297301	0.0659785	*	1.24389	Intensified
IGF1R	Negative selection	0	0.541877	0.0331811	0.0714237	*	1.42871	Intensified
APC2	Negative selection	0.0311558	0.933256	0.0374417	0.0792516	*	0.886164	Relaxed
FZD6	Negative selection	0.00388132	0.545217	0.0386413	0.08045	*	0.81308	Relaxed
PCGF6	Negative selection	0.00435886	0.796254	0.0394369	0.080782	*	1.50574	Intensified
WNT7B	Negative selection	6.04241e-06	0.960871	0.0504692	0.10174		2.15438	Intensified
ACVR2A	Negative selection	0	0.0409245	0.0661748	0.131316		1.34434	Intensified
PIK3R3	Negative selection	0.0231729	0.923986	0.0703972	0.137545		0.866465	Relaxed
PCGF3	Negative selection	4.97062e-05	0.936069	0.0903348	0.173826		1.88937	Intensified
SMAD1	Negative selection	0.000212788	0.977951	0.0967652	0.183421		1.6817	Intensified
GRB2	Negative selection	0.001107	0.963425	0.101882	0.187523		1.27891	Intensified
WNT8B	Negative selection	0.000968534	0.968542	0.101508	0.187523		1.35368	Intensified
PIK3R1	Negative selection	0.00293524	0.876966	0.105633	0.191649		1.30271	Intensified
LHX5	Negative selection	0.00585076	0.918999	0.123689	0.221246		1.14357	Intensified
PCGF1	Negative selection	1.08592e-06	0.932322	0.164646	0.290417		3.17311	Intensified
SMAD9	Negative selection	0.0193331	0.983279	0.171092	0.297653		1.09254	Intensified
KRAS	Negative selection	0.00969211	0.938454	0.184469	0.316588		0.72586	Relaxed
SMAD2	Negative selection	0.0047197	0.872729	0.205901	0.348659		1.09746	Intensified
HRAS	Negative selection	0	0.973345	0.216438	0.361679		0.354609	Relaxed
FZD4	Negative selection	0.00618192	0.929048	0.238012	0.387532		0.858429	Relaxed
HAND1	Negative selection	0	0.766595	0.235534	0.387532		1.53202	Intensified
BMPR1B	Negative selection	0.00211772	0.897975	0.251743	0.4047		1.21145	Intensified
MAPK11	Negative selection	0.00388364	0.885755	0.280014	0.444523		1.15217	Intensified
BMPR1A	Negative selection	0.00710022	0.931045	0.29556	0.463409		1.15806	Intensified
AXIN2	Negative selection	0.0366759	0.852947	0.304932	0.472273		0.87341	Relaxed
ZIC3	Negative selection	0.0077853	0.890817	0.309613	0.473745		1.01783	Intensified
SMAD5	Negative selection	0	0.871963	0.3277	0.495451		1.23086	Intensified
FZD10	Negative selection	0.00718344	0.798729	0.357325	0.533885		0.913619	Relaxed
PAX6	Negative selection	0.00163205	0.984498	0.372885	0.550655		1.20482	Intensified
IL6ST	Negative selection	0.042785	0.790103	0.401334	0.585855		1.02122	Intensified
FZD3	Negative selection	0.00243157	0.795224	0.409058	0.590345		1.05626	Intensified
AXIN1	Negative selection	0.0324919	0.883549	0.417856	0.596266		0.971026	Relaxed
MEIS1	Negative selection	0.0163346	0.854258	0.449948	0.634927		0.936576	Relaxed
MAP2K1	Negative selection	0.00618347	0.967071	0.475921	0.664198		0.971009	Relaxed
ID2	Negative selection	0	0.622203	0.489821	0.668895		1.34244	Intensified
MAPK13	Negative selection	0.00243801	0.696486	0.487935	0.668895		1.11584	Intensified
ID3	Negative selection	0.0243495	0.945497	0.519768	0.694847		0.854142	Relaxed
RAF1	Negative selection	0.00271915	0.879287	0.518028	0.694847		1.18562	Intensified
HESX1	Negative selection	0.135897	0.71602	0.549202	0.726549		1.10483	Intensified
BMP4	Negative selection	0.0199507	0.833031	0.585092	0.758231		0.94797	Relaxed
POU5F1	Negative selection	0.000519656	0.634346	0.584567	0.758231		1.70643	Intensified
ACVR1C	Negative selection	0.0194912	0.805638	0.645759	0.828399		0.958881	Relaxed
ESRRB	Negative selection	0.0104038	0.918779	0.658365	0.836124		1.06214	Intensified
IGF1	Negative selection	0	0.680149	0.70537	0.88695		1.11223	Intensified
WNT7A	Negative selection	0.004412	0.982819	0.761557	0.948213		0.939103	Relaxed
INHBB	Negative selection	0.00302646	0.897234	0.800048	0.986467		0.939972	Relaxed
DVL1	Negative selection	0.00736562	0.910867	1	1		1	Intensified
DVL2	Negative selection	7.12512e-13	0.921729	1	1		6.3383	Intensified
FGFR2	Negative selection	2.11501e-06	0.941307	1	1		2.11304	Intensified
FGFR3	Negative selection	0.000180064	0.924255	1	1		2.19854	Intensified
FZD1	Negative selection	7.04455e-17	0.89347	1	1		2.75135	Intensified
FZD9	Negative selection	0.00695276	0.923684	1	1		1.21465	Intensified
INHBC	Negative selection	0.00548904	0.483218	1	1		1	Intensified
KAT6A	Negative selection	0.0071724	0.887887	1	1		1.03154	Intensified
MAP2K2	Negative selection	1.65541e-09	0.936706	1	1		4.95605	Intensified
MAPK1	Negative selection	0.0015781	0.969986	0.91759	1		1.01762	Intensified
MAPK12	Negative selection	0.00961643	0.869783	1	1		1.32405	Intensified
MYF5	Negative selection	8.40475e-11	0.760494	1	1		6.43251	Intensified
NANOG	Negative selection	0.0824519	0.673179	1	1		1	Intensified
NRAS	Negative selection	8.86492e-10	0.675254	1	1		4.32246	Intensified
PIK3R2	Negative selection	0	0.787016	1	1		1.87216	Intensified
SKIL	Negative selection	0.0225786	0.773244	1	1		1	Intensified
TCF3	Negative selection	1.16528e-146	0.681308	1	1		50	Intensified
WNT1	Negative selection	0	0.746623	1	1		1.50696	Intensified
WNT10B	Negative selection	3.73019e-14	0.890552	1	1		5.73825	Intensified
WNT11	Negative selection	0.0117715	0.852761	0.827703	1		1.02662	Intensified
WNT16	Negative selection	0.0168253	0.853117	1	1		1	Intensified
WNT2B	Negative selection	0	0.666938	0.860109	1		1.01626	Intensified
WNT3	Negative selection	4.68726e-05	0.952525	1	1		1.48515	Intensified
WNT6	Negative selection	0.00168292	0.333419	1	1		1.25428	Intensified
Notes.—aThe ratio of the non-synonymous substitution rate (dN) to the synonymous substitution rate (dS). bFalse discovery rate using Benjamini-Hochberg method. cSelection intensity parameter. *, **, and *** indicate BH FDR < 0.1, < 0.05, and < 0.01, respectively.
