## Supplementary Table S3 for "Genetic signatures of evolution of the pluripotency gene regulating network across mammals"

### Sheet: list_omega_M0.csv
Table S3
Estimated dN/dS ratioa of each gene by M0 model in PAML.
Gene	dN/dS
SMAD3	0.00364
CTNNB1	0.00371
ISL1	0.00441
FZD2	0.00452
WNT7B	0.00479
WNT3	0.00485
SMAD2	0.00529
GRB2	0.00537
STAT3	0.00553
WNT4	0.00592
WNT9A	0.00634
AKT3	0.00687
HRAS	0.00756
FZD8	0.00768
FZD1	0.00827
WNT7A	0.0098
WNT1	0.00995
SOX2	0.0101
AKT1	0.01014
MAPK1	0.01022
LHX5	0.01055
PIK3CA	0.01069
SMAD5	0.01096
PAX6	0.01131
DVL3	0.01135
FZD7	0.01209
SMAD1	0.01263
WNT5A	0.0127
ACVR2B	0.01499
MAP2K1	0.01559
WNT8B	0.01571
PCGF3	0.01575
GSK3B	0.01628
OTX1	0.01671
AKT2	0.01696
FZD5	0.0178
SMAD4	0.01849
FZD9	0.01866
ACVR1B	0.01917
WNT3A	0.01969
PCGF1	0.02035
MAP2K2	0.02045
MAPK14	0.02061
FGFR1	0.02087
WNT10A	0.02217
WNT6	0.02325
INHBB	0.02437
MEIS1	0.02528
WNT5B	0.02533
ESRRB	0.02575
ONECUT1	0.02578
BMPR1B	0.02623
WNT11	0.02633
ACVR2A	0.02635
FZD10	0.02635
MAPK11	0.02654
MAPK3	0.02685
SMAD9	0.02687
RAF1	0.02701
PCGF2	0.02842
COMMD3-BMI1	0.02974
ID1	0.02978
PCGF5	0.0298
IGF1R	0.0303
PIK3CD	0.03043
KRAS	0.03069
DVL2	0.03079
ID3	0.03231
ZIC3	0.03255
FZD3	0.0327
HAND1	0.03271
NRAS	0.03274
FZD4	0.03334
DVL1	0.03424
ACVR1	0.03479
WNT9B	0.03528
FGFR3	0.03549
PIK3R2	0.03785
BMPR1A	0.03836
ID2	0.03926
HNF1A	0.04008
PIK3R3	0.04031
MAPK12	0.04097
JAK1	0.04108
TBX3	0.04122
DLX5	0.04456
FGFR2	0.04613
WNT2	0.04638
INHBA	0.0464
WNT2B	0.04812
PIK3R1	0.04914
PIK3CB	0.04947
DUSP9	0.04948
WNT10B	0.0504
MYC	0.05458
MAPK13	0.05712
APC2	0.06019
ZFHX3	0.06174
KLF4	0.06232
NEUROG1	0.06382
SETDB1	0.06432
BMPR2	0.06777
FGFR4	0.06936
BMP4	0.07027
JAK2	0.07239
SMARCAD1	0.07315
WNT16	0.07516
IGF1	0.07656
AXIN1	0.0779
JARID2	0.07803
MYF5	0.07964
LIF	0.08345
JAK3	0.0847
ACVR1C	0.08611
APC	0.08918
PCGF6	0.08991
KAT6A	0.09084
AXIN2	0.09461
TCF3	0.0988
POU5F1	0.12037
HOXB1	0.1209
SKIL	0.12521
WNT8A	0.12874
LEFTY2	0.13332
NODAL	0.14095
FZD6	0.14743
REST	0.1936
IL6ST	0.19499
LIFR	0.20073
HESX1	0.24705
INHBE	0.26625
RIF1	0.29043
INHBC	0.29275
NANOG	0.36135
Notes.—aThe ratio of the non-synonymous substitution rate (dN) to the synonymous substitution rate (dS).
