## Supplementary Table S4 for "Genetic signatures of evolution of the pluripotency gene regulating network across mammals"

### Sheet: list_omega_pathway.csv
Table S4
Subdivisions of the subcircuits and genes which belong to each subcircuit.
Subcircuits	Gene
Core	DUSP9
	ESRRB
	ID1
	ID2
	ID3
	KLF4
	MYC
	NANOG
	POU5F1
	SOX2
	TBX3
JAK-STAT	GRB2
	HRAS
	IL6ST
	JAK1
	JAK2
	JAK3
	LIF
	LIFR
	MYC
	PIK3CA
	PIK3CB
	PIK3CD
	PIK3R1
	PIK3R2
	PIK3R3
	RAF1
	STAT3
MAPK	AKT1
	AKT2
	AKT3
	BMP4
	BMPR1B
	DUSP9
	FGFR1
	FGFR2
	FGFR3
	FGFR4
	GRB2
	HRAS
	IGF1
	IGF1R
	KRAS
	MAP2K1
	MAP2K2
	MAPK1
	MAPK11
	MAPK12
	MAPK13
	MAPK14
	MAPK3
	MYC
	NRAS
	RAF1
OSN activated	ESRRB
	HESX1
	JARID2
	KAT6A
	LEFTY2
	NANOG
	POU5F1
	REST
	RIF1
	SETDB1
	SKIL
	SMARCAD1
	SOX2
	TCF3
	ZIC3
OSN suppressed	COMMD3-BMI1
	DLX5
	HAND1
	HOXB1
	ISL1
	LHX5
	MEIS1
	MYF5
	NEUROG1
	ONECUT1
	OTX1
	PAX6
	PCGF1
	PCGF2
	PCGF3
	PCGF5
	PCGF6
	ZFHX3
PI3K-Akt	AKT1
	AKT2
	AKT3
	FGFR1
	FGFR2
	FGFR3
	FGFR4
	GRB2
	GSK3B
	HRAS
	IGF1
	IGF1R
	JAK1
	JAK2
	JAK3
	KRAS
	MAP2K1
	MAP2K2
	MAPK1
	MAPK3
	MYC
	NRAS
	PIK3CA
	PIK3CB
	PIK3CD
	PIK3R1
	PIK3R2
	PIK3R3
	RAF1
TGFb	ACVR1
	ACVR1B
	ACVR1C
	ACVR2A
	ACVR2B
	BMP4
	BMPR1A
	BMPR1B
	BMPR2
	ID1
	ID2
	ID3
	INHBA
	INHBB
	INHBC
	INHBE
	LEFTY2
	MAPK1
	MAPK3
	MYC
	NODAL
	SMAD1
	SMAD2
	SMAD3
	SMAD4
	SMAD5
	SMAD9
Wnt	APC
	APC2
	AXIN1
	AXIN2
	CTNNB1
	DVL1
	DVL2
	DVL3
	FZD1
	FZD10
	FZD2
	FZD3
	FZD4
	FZD5
	FZD6
	FZD7
	FZD8
	FZD9
	GSK3B
	HNF1A
	SMAD4
	WNT1
	WNT10A
	WNT10B
	WNT11
	WNT16
	WNT2
	WNT2B
	WNT3
	WNT3A
	WNT4
	WNT5A
	WNT5B
	WNT6
	WNT7A
	WNT7B
	WNT8A
	WNT8B
	WNT9A
	WNT9B
