## Supplementary Table S5 for "Genetic signatures of evolution of the pluripotency gene regulating network across mammals"

### Sheet: Tukey_Kramer_result.csv
Table S5
Results of multiple paired comparisons for the mean dN/dSa values of the PGRN subcircuits using ANOVA followed by the Tukey-Kramer post-test.
ANOVA	DF	Sum of squares	Mean squares	F	P
Pathways	7	0.1334	0.019052	6.417	9.92e-07	***
Residuals	175	0.5196	0.002969
Tukey-Krammer
Compared pair	Difference	Lower confidenceb	Upper confidenceb	Adjusted P-value
Wnt/OSNc activated	-0.0957438	-0.146358	-0.0451298	8e-07	***
PI3K-Akt/OSN activated	-0.0960001	-0.149168	-0.0428326	3e-06	***
OSN activated/MAPK	0.0975442	0.0433411	0.151747	3.3e-06	***
OSN suppressed/OSN activated	-0.0901369	-0.148581	-0.031693	0.0001223	***
TGFb/OSN activated	-0.0719187	-0.125753	-0.0180842	0.0016072	***
OSN activated/JAK-STAT	0.0711121	0.011892	0.130332	0.0072482	***
OSN activated/Core	0.0545198	-0.0118406	0.12088	0.193781
Wnt/Core	-0.0412239	-0.0981384	0.0156906	0.343726
MAPK/Core	-0.0430243	-0.103153	0.0171044	0.359738
PI3K-Akt/Core	-0.0414803	-0.100677	0.0177166	0.387564
Wnt/TGFb	-0.023825	-0.065463	0.017813	0.650823
TGFb/MAPK	0.0256254	-0.0203085	0.0715593	0.679776
OSN suppressed/Core	-0.0356171	-0.099595	0.0283609	0.682108
TGFb/PI3K-Akt	0.0240813	-0.0206258	0.0687885	0.717531
Wnt/JAK-STAT	-0.0246316	-0.0730318	0.0237686	0.772505
MAPK/JAK-STAT	-0.026432	-0.078574	0.0257099	0.776012
PI3K-Akt/JAK-STAT	-0.024888	-0.0759525	0.0261766	0.809108
TGFb/OSN suppressed	0.0182181	-0.0326507	0.069087	0.95636
OSN suppressed/JAK-STAT	-0.0190248	-0.0755624	0.0375128	0.968881
TGFb/Core	-0.0173989	-0.0771957	0.0423978	0.986404
JAK-STAT/Core	-0.0165923	-0.0812801	0.0480955	0.993611
OSN suppressed/MAPK	0.00740726	-0.0438514	0.058666	0.999843
Wnt/OSN suppressed	-0.00560686	-0.0530542	0.0418405	0.99996
PI3K-Akt/OSN suppressed	-0.00586318	-0.0560255	0.0442992	0.999963
TGFb/JAK-STAT	-0.000806623	-0.0525654	0.0509522	1
PI3K-Akt/MAPK	0.00154408	-0.0436061	0.0466943	1
Wnt/MAPK	0.0018004	-0.0403129	0.0439137	1
Wnt/PI3K-Akt	0.000256319	-0.0405155	0.0410281	1
Notes.—aThe ratio of the non-synonymous substitution rate (dN) to the synonymous substitution rate (dS). B95% confidence interval. cOCT4 (POU5F1), SOX2, and NANOG. *, **, and *** indicate P < 0.05, < 0.01, and < 0.001, respectively.
