## Supplementary Table S6 for "Genetic signatures of evolution of the pluripotency gene regulating network across mammals"

### Sheet: BS_total.csv
Table S6
Results of lineage-specific positive selection analysis for the OSNa activated genes by the branch-site model. Only genes with which at least one lineage were estimated uncorrected P-value < 0.05 are listed.
Gene	Lineage	dN/dSb	P-value	BH FDRc
HESX1	Macaca	505.945	0.0143798	0.47656
	Orcinus orca	999	0.0146054	0.47656
	Erinaceus europaeus	731.013	0.01554	0.47656
	Heterocephalus glaber	17.8807	0.0262261	0.594552
	Eutheria	999	0.0370189	0.594552
	Metatheria	37.1595	0.0387751	0.594552
JARID2	Ictidomys tridecemlineatus	38.1542	0.000230751	0.0216906	*
	Cetartiodactyla	51.0611	0.00946565	0.444886
	Callithrix jacchus	28.1636	0.0379421	0.830038
	Rousettus aegyptiacus	33.3195	0.0471479	0.830038
	Nomascus leucogenys	29.3549	0.0496322	0.830038
KAT6A	Nomascus leucogenys	999	0.00032839	0.0308687	*
	Rhinopithecus roxellana	326.518	0.00102169	0.0333094	*
	Vicugna pacos	34.4346	0.00106307	0.0333094	*
	Pan	299.115	0.0023757	0.0462322	*
	Dasypus novemcinctus	1.24873	0.00245916	0.0462322	*
	Balaenoptera acutorostrata scammoni	6.9942	0.00500706	0.078444	*
LEFTY2	Primates/Galeopterus variegatus	999	0.000365324	0.0321485	*
	Mus musculus	121.578	0.00144729	0.0506975	*
	Megachiroptera	998.999	0.00172832	0.0506975	*
	Chlorocebus sabaeus	162.752	0.00485544	0.10682
	Heterocephalus glaber	20.423	0.0130899	0.198338
	Metatheria	107.651	0.0135231	0.198338
	Eutheria	10.472	0.0173559	0.218188
NANOG	Ictidomys tridecemlineatus	32.9082	7.54e-07	5.63e-05	*
	Heterocephalus glaber	22.4811	1.31e-06	5.63e-05	*
	Primates/G. variegatus	999	0.00550789	0.157893
	Papio anubis	5.78368	0.0317758	0.65855
	Ursus arctos	52.8447	0.0390773	0.65855
	Megachiroptera	29.9815	0.0459453	0.65855
POU5F1	Chiroptera	999	0.00226021	0.207939
	Eutheria	106.925	0.0219662	0.67363
	Phascolarctos cinereus	109.598	0.0219662	0.67363
REST	Metatheria	999	0.0443181	1
	Eutheria	999	0.0482229	1
RIF1	Chrysochloris asiatica	117.268	0	0	*
	Saimiri boliviensis	709.929	2.09e-05	0.000984159	*
	Monodelphis domestica	781.996	0.000221845	0.00695114	*
	Heterocephalus glaber	31.5291	0.000585979	0.0137705	*
	Eutheria	53.2272	0.00075706	0.0142327	*
	Desmodus rotundus	112.771	0.00337376	0.0528556	*
	Condylura cristata	59.6146	0.00470622	0.0631979	*
	Otolemur garnettii	9.16512	0.00931914	0.1095
	Sus scrofa	337.824	0.0126539	0.132163
	Murinae	781.846	0.0328053	0.282064
	Dasypus novemcinctus	38.6292	0.0330075	0.282064
	Insectivora	62.7873	0.0363363	0.284634
SETDB1	Otolemur garnettii	152.792	1.46e-07	7.74e-06	*
	Nomascus leucogenys	420.797	1.65e-07	7.74e-06	*
	Trichechus manatus latirostris	304.035	2.15e-05	0.000674273	*
	Dipodomys ordii	6.84496	0.00106449	0.0250155	*
	Primates	108.498	0.00702102	0.131995
	Myomorpha	50.5898	0.00954434	0.149528
SKIL	Pan	3.66753	0.0359792	1
	Erinaceus europaeus	355.412	0.0475765	1
SMARCAD1	Dasypus novemcinctus	789.552	0.00147428	0.132685
	Papio anubis	88.3354	0.00997874	0.449043
	Erinaceus europaeus	998.99	0.0278765	0.836295
STAT3	Callithrix jacchus	999	7.49e-07	6.89e-05	*
	Cetartiodactyla	62.4101	0.00617193	0.283909
TCF3	Rousettus aegyptiacus	186.934	1.73e-11	1.62e-09	*
	Panthera pardus	564.406	1.88e-09	8.85e-08	*
	Loxodonta africana	999	5.38e-06	0.000168628	*
	Pteropus vampyrus	60.5596	3.92e-05	0.0009209	*
	Dasypus novemcinctus	61.1411	0.000189791	0.00356807	*
	Galeopterus variegatus	490.819	0.00325379	0.0509761	*
	Callithrix jacchus	111.599	0.00506325	0.0679922	*
	Nomascus leucogenys	103.348	0.00609974	0.0716719	*
	Eutheria	999	0.00726785	0.0759086	*
	Monodelphis domestica	195.928	0.0133465	0.119264
	Metatheria	5.76153	0.0139564	0.119264
	Dipodomys ordii	43.465	0.0379634	0.288788
	Ursus arctos	37.9584	0.0399387	0.288788
	Erinaceus europaeus	5.17441	0.0485985	0.315457
	Canis lupus familiaris	7.34167	0.0503388	0.315457
Notes.—aOCT4 (POU5F1), SOX2, and NANOG. bThe ratio of the non-synonymous substitution rate (dN) to the synonymous substitution rate (dS). cFalse discovery rate using Benjamini-Hochberg method. *, **, and *** indicate BH FDR < 0.1, < 0.05, and < 0.01, respectively.
