## Supplementary Table S7 for "Genetic signatures of evolution of the pluripotency gene regulating network across mammals"

### Sheet: Sheet1
Table S7
List of lineages and PSSsa in OSNb activated orthologs by BEBc. Only PSSs with posterior probability > 95% are listed.
Gene	Functional region	Feature key	Start	End	Database	Taxa	PSS	Amino acid of PSSs	Posterior probability
JARID2	Domain	JmjN	557	598	Uniport	Ictidomys tridecemlineatus	528	P	0.956	*
	Domain	ARID	621	713	Uniport		1177	S	0.976	*
	Domain	JmjC	884	1048	Uniport		1198	Q	0.972	*
	Motif	Nuclear localization signal	104	110	Uniport
	Motif	GSGFP motif	874	878	Uniport
KAT6A	Domain	H15	95	171	Uniport	Balaenoptera acutorostrata scammoni	37	S	0.955	*
	Domain	MYST-type HAT	504	778	Uniport		98	S	0.967	*
	Region	Required for activation of RUNX1-1	1	144	Uniport		102	L	0.973	*
	Region	Required for nuclear localization	52	166	Uniport		199	S	0.98	*
	Region	Interaction with PML	144	664	Uniport		209	R	0.952	*
	Region	Interaction with RUNX1-1	312	664	Uniport		371	S	0.977	*
	Region	Catalytic	488	778	Uniport		396	S	0.969	*
	Region	Mediates interaction with BRPF1, required for histone H3 acetyltransferase activity	507	810	Uniport		473	S	0.982	*
	Region				Uniport		474	C	0.959	*
	Region				Uniport		479	L	0.985	*
	Region	Acetyl-CoA binding	645	649	Uniport		526	C	0.982	*
	Region	Acetyl-CoA binding	654	660	Uniport		529	G	0.966	*
	Region	Interaction with PML	1517	1741	Uniport		532	D	0.968	*
	Region	Interaction with RUNX1-2	1517	1642	Uniport		767	K	0.982	*
	Region	Required for activation of RUNX1-2	1913	1948	Uniport		917	Q	0.955	*
	Zing finger	PHD-type 1	206	265	Uniport		975	E	0.982	*
	Zing finger	PHD-type 2	259	313	Uniport		995	G	0.97	*
	Zing finger	C2HC MYST-type	537	562	Uniport		1035	D	0.975	*
							1054	C	0.986	*
							1072	K	0.958	*
							1113	P	0.966	*
							1126	P	0.966	*
							1129	P	0.964	*
							1162	E	0.955	*
							1177	E	0.955	*
							1271	S	0.967	*
							1286	S	0.964	*
							1294	L	0.972	*
							1295	A	0.962	*
							1310	G	0.975	*
							1326	S	0.978	*
							1328	F	0.992	**
							1336	L	0.991	**
							1394	Q	0.962	*
							1543	S	0.967	*
							1565	S	0.953	*
							1656	S	0.956	*
							1749	S	0.951	*
							1757	P	0.956	*
							1843	P	0.966	*
							1854	G	0.956	*
						Dasypus novemcinctus	6	G	0.957	*
						Nomascus leucogenys	493	A	0.98	*
						Pan	380	S	0.998	**
						Rhinopithecus roxellana	380	S	0.97	*
						Vicugna pacos	868	P	0.961	*
LEFTY2	Domain	TGFb propeptide	29	234	Pfam	Primates/Gvar	95	S	0.972	*
	Domain	TGF beta	261	353	Pfam	Megachiroptera	148	R	0.976	*
NANOG	DNA binding	Homeobox	95	154	Uniport	Heterocephalus glaber	27	P	0.974	*
	Repeat 1 - 8	Repeat	196	240	Uniport		60	P	0.956	*
	Region	Required for DNA-binding	122	151	Uniport		70	A	0.975	*
	Region	8 X repeats starting with a Trp in each unit	196	240	Uniport		79	S	0.991	**
	Region	Sufficient for transactivation activity	196	240	Uniport		105	A	0.978	*
	Region	Sufficient for strong transactivation activity	241	305	Uniport		106	E	0.952	*
							110	P	0.991	**
							114	A	0.978	*
							121	F	0.994	**
							122	S	0.998	**
							128	L	0.994	**
						Ictidomys tridecemlineatus	142	F	0.997	**
							149	F	0.998	**
							151	S	0.995	**
							160	S	0.986	*
RIF1	Domain	Rif1_N	19	361	Pfam	Chrysochloris asiatica	661	F	0.977	*
	Region	Interaction with condensed chromosomes in telophase	1924	2472	Uniport		663	P	0.996	**
	Region	Interaction with ERCC6	2170	2446	Uniport		664	V	0.987	*
							665	L	0.999	**
							667	S	0.987	*
							668	R	0.995	**
							671	T	0.989	*
							676	P	0.994	**
							678	L	0.983	*
							694	S	0.992	**
							1905	L	0.972	*
						Eutheria	1044	E	0.975	*
						Heterocephalus glaber	1250	C	0.971	*
							1453	S	0.961	*
SETDB1	Domain	Tudor 1	257	320	Uniport	Dipodomys ordii	293	H	0.979	*
	Domain	Tudor 2	347	403	Uniport		305	L	0.981	*
	Domain	MBD	594	665	Uniport		755	M	0.992	**
	Domain	Pre-SET	727	800	Uniport		1082	H	0.958	*
	Domain	SET	803	1266	Uniport		1140	N	0.975	*
	Domain	Post-SET	1275	1291	Uniport	Nomascus leucogenys	723	F	0.999	**
	Region	S-adenosyl-L-methionine binding	813	815	Uniport	Otolemur garnettii	102	S	0.987	*
	Region	S-adenosyl-L-methionine binding	1223	1224	Uniport		1039	Q	0.98	*
	Coiled coil		18	64	Uniport	Trichechus manatus latirostris	18	S	0.982	*
							20	S	0.979	*
STAT3	Domain	SH2	580	670	Uniport	Callithrix jacchus	429	S	0.993	**
	Motif	Essential for nuclear import	150	162	Uniport		450	Q	0.992	**
TCF3	Domain	bHLH	549	602	Uniport	Callithrix jacchus	532	T	0.999	**
	Rgion	Leucine-zipper	389	425	Uniport		543	L	0.994	**
	Motif	9aaTAD	19	27	Uniport		568	R	0.96	*
	Motif	Nuclear localization signal	170	176	Uniport	Dasypus novemcinctus	54	S	0.972	*
							68	S	0.96	*
							121	C	0.959	*
							124	Q	0.984	*
							128	G	0.98	*
							144	P	0.964	*
							153	S	0.954	*
							188	S	0.992	**
							190	S	0.976	*
							218	Q	0.981	*
							240	G	0.975	*
							275	S	0.965	*
							286	S	0.95	*
							295	S	0.96	*
							354	S	0.976	*
							361	V	0.99	**
							378	P	0.96	*
							381	S	0.956	*
							425	S	0.966	*
							440	G	0.964	*
							449	L	0.956	*
							466	S	0.975	*
							515	S	0.961	*
							595	V	0.983	*
							647	S	0.984	*
							649	P	0.959	*
						Galeopterus variegatus	459	S	0.982	*
						Loxodonta africana	498	T	0.997	**
							579	L	0.99	**
						Nomascus leucogenys	18	Q	0.987	*
						Panthera pardus	183	P	1	**
							359	S	0.96	*
							365	L	0.976	*
						Pteropus vampyrus	443	K	1	**
							444	S	0.999	**
							446	R	0.997	**
							494	R	0.995	**
							599	V	0.998	**
							601	P	0.999	**
							603	S	0.998	**
							604	C	1	**
							605	S	0.994	**
							606	T	0.995	**
							617	L	0.995	**
							620	R	0.962	*
							642	R	0.964	*
						Rousettus aegyptiacus	16	Q	0.998	**
							21	R	0.984	*
							22	R	0.999	**
							24	C	1	**
							29	T	1	**
Notes.—aPositively selected sites. bOCT4 (POU5F1), SOX2, and NANOG. cBayes' Empirical Bayes. * indicates posterior probability > 95%.
