## Supplementary Table S8 for "Genetic signatures of evolution of the pluripotency gene regulating network across mammals"

### Sheet: Sheet1
Table S8
List of lineage-specific amino acid substitutions that was unique to and identical within 90% of the selected lineage and found in less than 10% of other species. Only genes positively selected at ancestral branches were shown.
Gene	Functional region	Feature key	Start	End	Database	Lineage	Lineage-specific amino acid
KAT6A	Domain	H15	95	171	Uniport	Pan	380	S
	Domain	MYST-type HAT	504	778	Uniport		912	E
	Region	Required for activation of RUNX1-1	1	144	Uniport		1504	P
	Region	Required for nuclear localization	52	166	Uniport		1888	T
	Region	Interaction with PML	144	664	Uniport
	Region	Interaction with RUNX1-1	312	664	Uniport
	Region	Catalytic	488	778	Uniport
	Region	Mediates interaction with BRPF1, required for histone H3 acetyltransferase activity	507	810	Uniport
	Region				Uniport
	Region				Uniport
	Region	Acetyl-CoA binding	645	649	Uniport
	Region	Acetyl-CoA binding	654	660	Uniport
	Region	Interaction with PML	1517	1741	Uniport
	Region	Interaction with RUNX1-2	1517	1642	Uniport
	Region	Required for activation of RUNX1-2	1913	1948	Uniport
	Zing finger	PHD-type 1	206	265	Uniport
	Zing finger	PHD-type 2	259	313	Uniport
	Zing finger	C2HC MYST-type	537	562	Uniport
LEFTY2	Domain	TGFb propeptide	29	234	Pfam	Megachiroptera	3	S
	Domain	TGF beta	261	353	Pfam		22	M
							50	S
							71	T
							127	E
							135	L
							148	R
							262	A
							339	A
						Primates/G. variegatus	27	L
							227	P
RIF1	Domain	Rif1_N	19	361	Pfam	Eutheria	20	S
	Region	Interaction with condensed chromosomes in telophase	1924	2472	Uniport		27	T
	Region	Interaction with ERCC6	2170	2446	Uniport		50	E
							59	V
							74	S
							75	A
							79	L
							87	K
							103	K
							105	N
							115	V
							123	I
							142	D
							151	G
							152	E
							156	A
							178	G
							188	V
							216	Q
							221	I
							223	S
							224	I
							235	S
							288	M
							314	A
							355	A
							377	P
							388	P
							397	H
							399	G
							400	A
							402	S
							404	Y
							416	S
							419	G
							432	L
							443	E
							446	S
							450	Q
							461	E
							477	T
							480	T
							504	E
							508	L
							522	P
							532	K
							535	E
							539	K
							540	S
							541	E
							542	V
							552	M
							576	I
							591	N
							605	L
							616	S
							652	I
							679	I
							688	N
							732	E
							736	S
							738	I
							765	D
							776	Y
							782	S
							787	S
							808	V
							810	V
							813	S
							816	T
							817	L
							841	V
							845	I
							852	R
							853	K
							860	R
							872	D
							873	L
							879	S
							893	L
							905	D
							932	A
							937	A
							979	S
							981	P
							992	N
							998	M
							1006	R
							1010	L
							1017	K
							1030	S
							1038	E
							1043	E
							1044	E
							1045	K
							1073	K
							1082	M
							1093	L
							1096	Q
							1115	D
							1133	Q
							1140	G
							1143	E
							1152	N
							1156	G
							1161	T
							1171	D
							1173	R
							1174	K
							1177	L
							1215	T
							1229	G
							1239	P
							1245	S
							1250	K
							1258	K
							1260	D
							1268	R
							1275	S
							1277	S
							1286	R
							1287	S
							1302	S
							1320	G
							1324	L
							1327	N
							1333	N
							1341	N
							1346	S
							1347	E
							1348	S
							1369	E
							1375	E
							1376	K
							1401	E
							1408	T
							1431	S
							1454	S
							1463	L
							1464	P
							1477	N
							1486	H
							1491	G
							1492	E
							1494	S
							1507	D
							1514	E
							1515	G
							1519	Q
							1520	D
							1527	D
							1559	A
							1580	V
							1581	D
							1586	E
							1587	E
							1591	K
								D
							1605	K
							1619	C
							1640	L
							1641	Q
							1672	S
							1673	N
							1679	A
							1682	R
							1686	R
							1711	K
							1740	Q
							1762	T
							1763	K
							1789	D
							1790	D
							1795	N
							1796	F
							1801	K
							1802	E
							1836	E
							1843	S
							1850	E
							1868	D
							1873	S
							1881	E
							1885	E
							1924	E
							2062	E
							2140	D
							2153	P
							2158	A
							2170	V
							2186	L
							2194	I
							2213	A
							2223	C
							2224	S
							2242	T
							2254	S
							2287	P
							2288	T
							2291	V
							2297	N
							2339	S
							2375	P
							2376	V
							2379	I
							2391	S
							2399	L
							2409	L
							2410	E
							2412	P
							2413	L
							2415	K
							2445	H
							2452	A
							2456	I
							2470	N
TCF3	Domain	bHLH	549	602	Uniport	Eutheria	39	S
	Rgion	Leucine-zipper	389	425	Uniport		41	A
	Motif	9aaTAD	19	27	Uniport		42	G
	Motif	Nuclear localization signal	170	176	Uniport		71	P
							81	F
							88	L
							91	S
							92	T
							99	G
							117	V
							118	G
							132	L
							136	G
							137	P
							141	S
							188	S
							201	P
							205	T
							206	P
							208	S
							217	A
							223	P
							226	E
							236	F
							243	G
							275	G
							278	L
							280	G
							287	L
							297	P
							317	L
							350	S
							352	S
							385	G
							412	A
							418	L
							419	L
							432	P
							478	P
							479	P
							521	L
							636	V
